# Integration of 168,000 samples reveals global patterns of the human gut microbiome

**DOI:** 10.1101/2023.10.11.560955

**Authors:** Richard J. Abdill, Samantha P. Graham, Vincent Rubinetti, Frank W. Albert, Casey S. Greene, Sean Davis, Ran Blekhman

## Abstract

Understanding the factors that shape variation in the human microbiome is a major goal of research in biology. While other genomics fields have used large, pre-compiled compendia to extract systematic insights requiring otherwise impractical sample sizes, there has been no comparable resource for the 16S rRNA sequencing data commonly used to quantify microbiome composition. To help close this gap, we have assembled a set of 168,484 publicly available human gut microbiome samples, processed with a single pipeline and combined into the largest unified microbiome dataset to date. We use this resource, which is freely available at microbiomap.org, to shed light on global variation in the human gut microbiome. We find that Firmicutes, particularly Bacilli and Clostridia, are almost universally present in the human gut. At the same time, the relative abundance of the 65 most common microbial genera differ between at least two world regions. We also show that gut microbiomes in undersampled world regions, such as Central and Southern Asia, differ significantly from the more thoroughly characterized microbiomes of Europe and Northern America. Moreover, humans in these overlooked regions likely harbor hundreds of taxa that have not yet been discovered due to this undersampling, highlighting the need for diversity in microbiome studies. We anticipate that this new compendium can serve the community and enable advanced applied and methodological research.
