## Supplementary Table 2 for "Integration of 168,000 samples reveals global patterns of the human gut microbiome"

Actinobacteriota	Bacteroidota	Desulfobacterota	Firmicutes	other	Proteobacteria
Actinobacteriota	0	1022	2	8902	63	2132
Bacteroidota	1059	0	3	29070	644	2871
Desulfobacterota	2	0	0	7	0	0
Firmicutes	23537	47792	67	0	3401	13142
other	33	283	0	706	19	304
Proteobacteria	1701	2998	9	10467	485	0
