## Supplementary Table 3 for "Integration of 168,000 samples reveals global patterns of the human gut microbiome"

geo_loc_name	name	samples
usa:new york	United States	14142
usa	United States	12510
missing	unknown	5532
denmark: copenhagen	Denmark	5289
not applicable	unknown	4317
usa: michigan, ann arbor	United States	4098
usa: gaz	United States	3841
japan	Japan	3613
not available	unknown	3481
bangladesh	Bangladesh	2985
china:hangzhou	China	2932
canada	Canada	2452
finland	Finland	2350
india	India	2276
sweden	Sweden	2178
germany:kiel area	Germany	1849
australia:geelong	Australia	1699
nigeria: benin city	Nigeria	1667
not collected	unknown	1653
usa: ann arbor	United States	1638
netherlands: western part	Netherlands	1347
usa:michigan	United States	1332
japan:kanagawa	Japan	1276
united kingdom: london	United Kingdom	1266
germany	Germany	1261
united kingdom	United Kingdom	1249
italy	Italy	1240
austria: vienna	Austria	1231
china:shanghai	China	1228
united kingdom:unspecified	United Kingdom	1228
new zealand:otago,dunedin	New Zealand	1223
usa:boston	United States	1168
usa: new york	United States	1156
belgium:ghent	Belgium	1147
china	China	1089
usa:illinois	United States	1007
united kingdom: gaz	United Kingdom	1005
spain	Spain	999
usa: los angeles	United States	955
finland: turku	Finland	946
netherlands	Netherlands	918
usa:houston, texas	United States	909
russia	Russian Federation	906
russia:moscow	Russian Federation	893
usa: houston, texas	United States	850
usa: michigan	United States	783
china:beijing	China	774
usa:davis,ca	United States	750
malawi	Malawi	743
thailand:tak,tha song yang	Thailand	737
israel:zefat	Israel	726
ireland: cork	Ireland	715
usa: california	United States	670
usa: philadelphia, pennsylvania	United States	661
usa: boston	United States	658
usa:durham	United States	639
usa:arizona	United States	619
denmark	Denmark	616
finland: kuopio	Finland	601
cameroon	Cameroon	590
usa:unspecified	United States	579
canada: edmonton	Canada	553
germany: berlin	Germany	536
canada: winnipeg	Canada	532
finland: kuopio university hospital	Finland	531
usa: birmingham,al	United States	507
canada: quebec	Canada	500
china:wuxi	China	473
canada: london	Canada	447
usa: palo alto, ca	United States	443
usa: pittsburgh,pennsylvania	United States	435
usa:ca,san diego	United States	431
mexico	Mexico	430
usa:ca	United States	430
singapore	Singapore	424
france: lyon	France	422
madagascar	Madagascar	415
tanzania	Tanzania	410
norway: oslo, ostfold, sweden, solna	Norway	404
russia: moscow	Russian Federation	387
new zealand	New Zealand	384
belgium	Belgium	381
china: nanchang	China	370
china:hebei	China	360
central african republic	Central African Republic	348
usa: baltimore	United States	347
france	France	344
spain: barcelona	Spain	336
estonia	Estonia	334
italy: verona	Italy	328
france: clermont-ferrand	France	325
usa: bozeman	United States	323
japan:niigata, minamiuonuma	Japan	320
new zealand: auckland	New Zealand	320
mozambique: manhica, maputo	Mozambique	311
malawi: gaz	Malawi	307
usa: pennsylvania	United States	305
canada: toronto	Canada	303
switzerland:zurich	Switzerland	303
taiwan	Taiwan	282
zimbabwe	Zimbabwe	280
usa:ny,new york	United States	279
canada:ontario,london	Canada	276
usa:new_orleans_louisiana	United States	269
usa:pittsburgh	United States	269
hong kong	Hong Kong	268
israel:ramat gan	Israel	258
israel	Israel	256
spain: cordoba	Spain	247
usa:la,baton rouge	United States	242
austria:graz	Austria	239
poland: wroclaw medical university	Poland	238
usa:vermont,burlington	United States	238
romania: cluj-napoca	Romania	235
usa: chicago illinois	United States	235
usa:seattle	United States	232
china: guangzhou	China	231
china: beijing	China	218
china:xian	China	216
usa: mayo clinic and 6 other study sites	United States	214
usa:minnesota	United States	213
kenya	Kenya	210
china:shijiazhuang	China	207
china:shenzhen	China	203
usa: gainesville, fl	United States	203
japan:hokkaido	Japan	202
italy:emilia romagna	Italy	200
usa: chapel hill	United States	200
unspecified	unknown	198
usa:texas	United States	197
hong kong: shatin	Hong Kong	192
taiwan: hsinchu	Taiwan	186
south korea	South Korea	184
usa:ca,los angeles	United States	184
usa: massachusetts	United States	178
belgium: leuven	Belgium	176
united kingdom: hampshire, southampton	United Kingdom	172
usa:pennsylvania,pittsburgh	United States	172
china: nanjing	China	171
thailand: bangkok	Thailand	168
usa: ohio	United States	168
usa:california	United States	168
china: hangzhou	China	166
china:xiamen	China	166
netherlands: amsterdam	Netherlands	166
usa:indiana	United States	162
india: vellore	India	160
china:inner mongolia	China	158
usa: atlanta	United States	158
usa: seattle,wa	United States	152
china:qingdao	China	144
sweden: stockholm	Sweden	144
spain: seville	Spain	143
usa: houston	United States	143
france: paris	France	142
germany:regensburg	Germany	142
usa: albany,ny	United States	138
usa: connecticut	United States	134
germany: koln	Germany	133
brazil	Brazil	131
canada:unspecified	Canada	131
colombia:cordoba,tierralta	Colombia	130
usa: new haven ct	United States	130
france: tours	France	129
china: jinan	China	128
usa: saint louis, mo	United States	124
usa:or,portland	United States	121
usa: gainesville	United States	120
austria: graz	Austria	118
greece: athens	Greece	118
usa:co,denver	United States	116
italy: milan	Italy	113
na	unknown	113
usa: illinois	United States	112
usa:gainesville	United States	110
spain:madrid	Spain	109
venezuela: gaz	Venezuela	108
usa: new york city, ny	United States	105
usa:nebraska	United States	100
china:wuhan	China	99
china:yunnan province,mengzi	China	99
new zealand:auckland	New Zealand	98
china: yantai	China	97
south korea: guri hospital	South Korea	97
canada:,montreal	Canada	96
romania: bucharest	Romania	95
usa: aurora, co	United States	94
usa:jackson	United States	93
usa:pa,pittsburgh	United States	92
japan:tokyo, shinjuku	Japan	91
portugal	Portugal	91
usa:mn,minneapolis	United States	91
usa: central north carolina	United States	90
usa: providence area, ri	United States	90
china: yunnan	China	88
mali	Mali	88
ecuador:quito	Ecuador	87
turkey	Turkey	86
usa:ca,palo alto	United States	86
usa:ny	United States	86
usa: new haven, ct	United States	84
usa:midwest	United States	83
usa:az,pheonix	United States	82
china:henan	China	80
china:hunan province	China	80
italy:milan	Italy	80
usa:south dakota	United States	80
china: qingdao	China	76
china: yudu	China	75
italy: europe	Italy	75
usa:al,birmingham	United States	75
australia: adelaide	Australia	74
usa:pennsylvania	United States	74
japan:nara, kashihara	Japan	73
kazakhstan: central_asia, nur-sultan	Kazakhstan	73
denmark: aarhus	Denmark	72
usa: houston, tx	United States	71
usa: tx	United States	71
usa: georgia	United States	67
guatemala: guatemala city	Guatemala	64
usa: middle west area	United States	64
new zealand: palmerston north	New Zealand	63
greece	Greece	62
usa: southeast michigan	United States	61
china: chongqing	China	60
ghana:koforidua	Ghana	59
serbia	Serbia	58
belgium: ghent	Belgium	56
russia: novosibirsk	Russian Federation	56
spain: madrid	Spain	56
sudan	Sudan	56
turkey:marmara,istanbul	Turkey	55
botswana	Botswana	54
brazil: sao paulo	Brazil	54
china: changsha	China	54
usa: knoxville, tennessee	United States	54
finland:turku	Finland	53
india:maharashtra,mumbai	India	53
china:taizhou	China	52
norway	Norway	52
azerbaijan	Azerbaijan	51
canada: alberta	Canada	50
china: xinjiang	China	50
india: pune	India	50
italy: bologna	Italy	50
usa: virginia	United States	50
usa:sf	United States	50
china:xining	China	49
usa:wa	United States	49
greece: heraklion	Greece	47
usa: atlanta,ga	United States	43
nigeria: oyo state, ibadan	Nigeria	42
usa:co	United States	42
france: quimper	France	40
jordan	Jordan	40
south korea: inje university busan paik hospital	South Korea	40
south korea: keimyung university dongsan hospital	South Korea	40
switzerland: university hospital of zurich	Switzerland	40
germany: jena	Germany	37
france: la roche-sur-yon	France	36
australia:unspecified	Australia	33
usa:ma	United States	33
usa:tx	United States	33
colombia: medellin	Colombia	31
germany: munchen	Germany	30
south korea: hanyang university guri hospital	South Korea	30
france: limoges	France	28
germany: lubeck	Germany	28
nigeria: plateau state, jengre	Nigeria	28
usa:il	United States	28
nigeria	Nigeria	27
colombia: cali	Colombia	25
ireland:unspecified	Ireland	25
netherlands: utrecht	Netherlands	23
colombia: barranquilla	Colombia	22
nigeria: plateau state, jos	Nigeria	22
usa: princeton	United States	21
usa:or	United States	21
ecuador:atahualpa	Ecuador	20
ghana:tafo	Ghana	20
united kingdom:england	United Kingdom	20
usa:fl	United States	20
usa:nc	United States	20
nigeria: oyo state, igbo ora	Nigeria	19
colombia: bogota	Colombia	18
uganda:kasheregyenyi, kabale	Uganda	18
ecuador:playa de oro	Ecuador	17
usa:md	United States	17
colombia: bucaramanga	Colombia	16
ecuador:san francisco	Ecuador	16
ghana:suhum	Ghana	16
uganda:kashingye ps, kisoro	Uganda	16
uganda:katooma, kabale	Uganda	16
uganda:rugabano, kisoro	Uganda	16
usa: los angeles, ca	United States	16
ecuador:selva alegre	Ecuador	15
turkey:centralanatolia,konya	Turkey	15
usa:az	United States	15
norway:unspecified	Norway	14
poland	Poland	14
romania: iasi	Romania	14
uganda:nyakabande schq, kisoro	Uganda	14
usa:ga	United States	14
usa:va	United States	14
ecuador:colon eloy	Ecuador	13
new zealand:unspecified	New Zealand	13
sweden:unspecified	Sweden	13
uganda:kaara, kabale	Uganda	13
uganda:store kisoro	Uganda	13
usa: atlanta, ga	United States	13
labcontrol test	unknown	11
lithuania	Lithuania	11
switzerland:unspecified	Switzerland	11
usa:mi	United States	11
ecuador:zapallo grande	Ecuador	10
germany:unspecified	Germany	10
turkey:aegeanregion,izmir	Turkey	10
uganda:gisozi, kisoro	Uganda	10
uganda:kitahurira phc, kabale	Uganda	10
usa:nj	United States	10
usa:sc	United States	10
belgium:unspecified	Belgium	9
germany: essen	Germany	9
germany: leipzig	Germany	9
usa:mn	United States	9
usa:nm	United States	9
china:yushu	China	8
china:zeku	China	8
france:unspecified	France	8
netherlands:unspecified	Netherlands	8
uganda:habubare, kabale	Uganda	8
uganda:kifurugutu, kabale	Uganda	8
uganda:mburameizi, kabale	Uganda	8
uganda:omubashambo, kabale	Uganda	8
uganda:omukigaiga, kabale	Uganda	8
uganda:rubaya cou, kabale	Uganda	8
uganda:rurembo, kabale	Uganda	8
uganda:rwenyangye, kabale	Uganda	8
uganda:store kisosro	Uganda	8
usa:ct	United States	8
usa:hi	United States	8
germany: aachen	Germany	7
hungary:unspecified	Hungary	7
n/a	unknown	7
usa:pa	United States	7
china:gonghe	China	6
ghana:akwadum	Ghana	6
ghana:oyoko	Ghana	6
uganda:kashenyi, kabale	Uganda	6
uganda:kisasa cou, kabale	Uganda	6
uganda:rwingwe parish, kisoro	Uganda	6
usa:dc	United States	6
usa:ne	United States	6
australia:qld	Australia	5
austria:unspecified	Austria	5
spain:unspecified	Spain	5
usa:mo	United States	5
usa:mt	United States	5
china:dulan	China	4
netherlands:nh	Netherlands	4
uganda:bugarama, kabale	Uganda	4
uganda:habwindi, kabale	Uganda	4
uganda:kanyeganyegye, kabale	Uganda	4
uganda:kitojo, kabale	Uganda	4
uganda:kyogo, kamweezi, kabale	Uganda	4
uganda:mataka, kabale	Uganda	4
uganda:nyakagyezi, kisoro	Uganda	4
uganda:omukatasya, kabale	Uganda	4
uganda:omukidandari,kamweezi, kabale	Uganda	4
uganda:rukundo, kisoro	Uganda	4
uganda:rwenzaza, kabale	Uganda	4
united states minor outlying islands:unspecified	United States Minor Outlying Islands	4
usa:ia	United States	4
usa:nv	United States	4
bangladesh:unspecified	Bangladesh	3
denmark:unspecified	Denmark	3
germany: heidelberg	Germany	3
greece:unspecified	Greece	3
poland:unspecified	Poland	3
portugal:área metropolitana de lisboa	Portugal	3
uganda:bucebeka, kisoro	Uganda	3
usa:in	United States	3
usa:la	United States	3
usa:me	United States	3
usa:oh	United States	3
australia:nsw	Australia	2
china:guide	China	2
china:haiyan	China	2
china:maduo	China	2
china:nangqian	China	2
china:tianjun	China	2
colombia:unspecified	Colombia	2
croatia:unspecified	Croatia	2
ecuador:santo domingo	Ecuador	2
ecuador:timbire	Ecuador	2
ghana:jumapo	Ghana	2
india:unspecified	India	2
malaysia:unspecified	Malaysia	2
portugal:unspecified	Portugal	2
uganda:bushekwe, kisoro	Uganda	2
uganda:katungu, kabale	Uganda	2
uganda:kiizi phc	Uganda	2
uganda:kunturo, kisoro	Uganda	2
uganda:nyarusiza schq, kisoro	Uganda	2
uganda:ruhanga, kamweezi, kabale	Uganda	2
uganda:seed ps, kisoro	Uganda	2
usa:id	United States	2
usa:ks	United States	2
usa:ms	United States	2
usa:ok	United States	2
usa:ut	United States	2
usa:vt	United States	2
usa:wi	United States	2
armenia:unspecified	Armenia	1
australia:act	Australia	1
australia:wa	Australia	1
austria	Austria	1
belgium:flanders	Belgium	1
brazil:unspecified	Brazil	1
canada:on	Canada	1
china:delingha	China	1
china:gande	China	1
china:gangcha	China	1
china:guinan	China	1
china:tongren	China	1
china:zaduo	China	1
finland:unspecified	Finland	1
france:ile-de-france	France	1
france:île-de-france	France	1
germany:berlin	Germany	1
iceland:unspecified	Iceland	1
israel:unspecified	Israel	1
italy:unspecified	Italy	1
kenya:unspecified	Kenya	1
lithuania:unspecified	Lithuania	1
norway:hordaland	Norway	1
peru:unspecified	Peru	1
singapore:unspecified	Singapore	1
spain:catalonia	Spain	1
spain:ct	Spain	1
switzerland:zh	Switzerland	1
turkey:unspecified	Turkey	1
uganda:mushunga, kabale	Uganda	1
uganda:ruhanga, kabale	Uganda	1
uganda:ruhanga,kamweezi, kabale	Uganda	1
uganda:unspecified	Uganda	1
united arab emirates:unspecified	United Arab Emirates	1
usa: bronx, ny	United States	1
usa:al	United States	1
usa:de	United States	1
usa:nd	United States	1
usa:nh	United States	1
usa:tn	United States	1
usa:wy	United States	1
zimbabwe:unspecified	Zimbabwe	1
