## Supplementary Table 4 for "Integration of 168,000 samples reveals global patterns of the human gut microbiome"

	Latin America and the Caribbean	Northern Africa and Western Asia	Australia/New Zealand	Central and Southern Asia	Sub-Saharan Africa	Eastern and South-Eastern Asia
Northern Africa and Western Asia	<2.22E-16
Australia/New Zealand	<2.22E-16	5.64E-04
Central and Southern Asia	<2.22E-16	<2.22E-16	<2.22E-16
Sub-Saharan Africa	<2.22E-16	2.64E-11	6.12E-01	<2.22E-16
Eastern and South-Eastern Asia	<2.22E-16	<2.22E-16	<2.22E-16	<2.22E-16	<2.22E-16
Europe and Northern America	<2.22E-16	<2.22E-16	<2.22E-16	<2.22E-16	<2.22E-16	0.000100444
