## Supplementary Table 5 for "Integration of 168,000 samples reveals global patterns of the human gut microbiome"

region	sd	mean	n	median	conf_bottom	conf_top	se
Latin America and the Caribbean	0.00886165367244802	2.69416435966431	1000	2.69414331561693	2.6936144525314	2.69471426679722	0.000280230094405314
Northern Africa and Western Asia	0.00999311450880012	2.54419238822857	1000	2.54395626282377	2.54357226864915	2.544812507808	0.000316010027666831
Australia/New Zealand	0.0222248515923394	2.325594582133	1000	2.32581799057836	2.324215425954	2.32697373831199	0.000702811516910126
Central and Southern Asia	0.0222841025409426	1.6841216968635	1000	1.6837175008093	1.68273886388552	1.68550452984148	0.00070468519642124
Sub-Saharan Africa	0.0204881401013791	2.39022333136089	1000	2.39036362000196	2.38895194626752	2.39149471645426	0.000647891877409911
Eastern and South-Eastern Asia	0.0255628715877436	2.21207478092269	1000	2.21231900387482	2.21048848496221	2.21366107688316	0.000808368977516746
Europe and Northern America	0.0273613668246287	2.16036588116812	1000	2.16145469129663	2.1586679801511	2.16206378218515	0.000865242390611954
