## Supplementary Table 6 for "Integration of 168,000 samples reveals global patterns of the human gut microbiome"

project	region	length
PRJDB10485	v3-v4	449.9620171210704
PRJDB10527	v3-v4	274.7751937984496
PRJDB10528	v3-v4	389.771132912243
PRJDB10612	v3-v4	254
PRJDB11845	v1-v2	359.3212676157093
PRJDB11894	v1-v2	359.1092918711593
PRJDB1664	v7-v8	359.4304314912945
PRJDB4360	v3-v4	254
PRJDB4592	v1-v2	327.47604035308956
PRJDB5310	v1-v2	332.65530799475755
PRJDB5316	v1-v2	277
PRJDB5564	v3-v4	383.1166609479927
PRJDB5678	v3-v4	395.60746768788897
PRJDB5768	v1-v2	328.48571428571427
PRJDB5791	v1-v2	271.3015607580825
PRJDB5860	v1-v2	281
PRJDB6499	v1-v2	276.4558157099698
PRJDB6804	v3-v4	272.45139360978925
PRJDB7616	v1	208.90065893735925
PRJDB7891	v3-v4	254
PRJDB8027	v1-v2	358.77496274217583
PRJDB8511	v1-v2	276.6080927483519
PRJDB9239	v1-v2	312.3941511387164
PRJDB9469	v1-v2	307.82219094534366
PRJDB9705	v1-v2	359.71441605839414
PRJDB9936	v1-v2	309.25846670263144
PRJDB9975	v3-v4	402.8741542625169
PRJEB10326	v4	227
PRJEB11252	None	208.69179915000788
PRJEB11419	v4	126.9268590998043
PRJEB11439	None	512.172630257376
PRJEB13896	v4	241.37258265751714
PRJEB15481	None	204.82189054726368
PRJEB15534	v4	227
PRJEB16344	None	255.5527269068223
PRJEB1709	None	473.2094673029795
PRJEB17507	v1-v4	650.214329580348
PRJEB17608	None	241.07765765765765
PRJEB17610	v3-v4	387.1604514229637
PRJEB17613	v4	237.9783693843594
PRJEB17860	v4	127
PRJEB1799	None	76.32772869763465
PRJEB20766	v4	227
PRJEB20773	v4	127
PRJEB21946	v4	252.62198795180723
PRJEB22676	v4	227
PRJEB23775	v4	250.75827423167848
PRJEB25853	v4	100.84815618221258
PRJEB26012	v4	201.59313842009348
PRJEB27068	None	205.40001691761123
PRJEB27564	v3-v4	399.2888733239944
PRJEB27662	v4	266.8367625326816
PRJEB27807	v4	205.44252394835485
PRJEB27868	v4	201.25531797641352
PRJEB27978	v4	204.86493083807974
PRJEB28159	None	248.60001699885257
PRJEB28700	v3-v4	274.2148585262521
PRJEB29433	None	204.8173925625814
PRJEB30292	v3	227
PRJEB30401	v3-v4	274.3673923220974
PRJEB30495	v1-v2	319.38531855955677
PRJEB3079	None	52.954962757664994
PRJEB31155	v3-v4	402.9456
PRJEB31354	v4	252.87464940668823
PRJEB31775	None	100.38471889952153
PRJEB31840	None	247.1034825870647
PRJEB32077	v4	206.6039603960396
PRJEB32244	v3	226
PRJEB32537	v4	227
PRJEB32547	v4	97.71722813754582
PRJEB33065	v4	126.89035916824197
PRJEB3324	None	53.97826086956522
PRJEB33268	v4	252.80326704545453
PRJEB3360	None	53.98961038961039
PRJEB33905	v3-v4	401.4054869684499
PRJEB34335	v3-v4	397.1094653179191
PRJEB35769	v3-v4	385.52409950764445
PRJEB35994	v3-v4	277
PRJEB36316	v4	127
PRJEB36385	v3-v4	397.9210611452604
PRJEB36585	v4	126.94634776987718
PRJEB37289	v3-v4	412.05190839694654
PRJEB37553	v3-v4	384.66904514789826
PRJEB37877	v4	225.9091036808092
PRJEB38457	v4	201.89077669902912
PRJEB38491	v3-v4	281.95245498121517
PRJEB38835	v1-v2	271.9098270150902
PRJEB38948	v3-v4	276.1782541689034
PRJEB39038	v4	201.21147251376908
PRJEB39289	v3-v4	391.75089728904163
PRJEB39382	v3	226.6786637312147
PRJEB39880	v4	266.86676356589146
PRJEB40538	v3-v4	398.0306186211206
PRJEB40569	v3-v4	380.9550072568941
PRJEB40751	v4	205.32593340060544
PRJEB41341	v4	97.71625039519444
PRJEB42056	v4	126.94728682170543
PRJEB42155	v4	126.95877774574805
PRJEB4244	None	215.8595143366717
PRJEB42687	v4	252.7945659377071
PRJEB42918	v4	277
PRJEB4335	v4	125.87373396353814
PRJEB43667	v3	198.1031618102914
PRJEB44113	v3-v4	247.86516452074392
PRJEB44169	v3-v4	401.9466346153846
PRJEB44538	v1-v2	271.7403127124405
PRJEB44675	v4	270.3717539863326
PRJEB46174	v4	104.75482211744534
PRJEB4927	v1-v2	488.0196144741292
PRJEB5185	v1-v3	486.48824517212427
PRJEB5482	v4	163.8778410995642
PRJEB5714	None	53
PRJEB5729	None	52
PRJEB6349	None	522.2717992866806
PRJEB6358	v4	213.0360594409228
PRJEB6518	v4	72.04575163398692
PRJEB6702	v4	203
PRJEB6705	v4	226.92228327912974
PRJEB7166	v1-v3	513.1922554347826
PRJEB8463	None	50
PRJEB9150	v4	76.59226255161921
PRJEB9276	None	444.313622754491
PRJEB9898	None	221.4552203065134
PRJNA168662	None	325.1919575113809
PRJNA170783	v4	226.8852181279119
PRJNA173812	None	494.2301854974705
PRJNA174594	None	483.6186101295642
PRJNA202975	v3	168.6105459579847
PRJNA206071	v4	264.08962454582155
PRJNA214969	None	352.67728852838934
PRJNA217950	v3	169.3467452971036
PRJNA217953	v3	169.50648130753333
PRJNA220984	None	353.00099206349205
PRJNA227062	v4	260.8558764655419
PRJNA231909	v4	204.40205864004992
PRJNA232731	None	77
PRJNA237362	v4	151
PRJNA238002	v4	268.39955654101993
PRJNA240307	v4	252.70042032862057
PRJNA240658	None	441.32683982683983
PRJNA241153	v4	204.83360258481423
PRJNA245538	None	329.7323943661972
PRJNA246121	None	106.99424651471564
PRJNA246266	v3	143.9702868852459
PRJNA253527	None	377.93615107913666
PRJNA257186	v1-v2	284.75204359673023
PRJNA258387	v1-v3	492.1872451476105
PRJNA258534	None	386.40944881889766
PRJNA259224	v4	252.7807792207792
PRJNA263853	None	369.59587505604543
PRJNA264177	None	504.0111111111111
PRJNA269561	None	92.04009632751355
PRJNA270661	None	450.9259681093394
PRJNA273694	None	129.98357963875205
PRJNA273824	None	431.70728534258456
PRJNA275256	v4-v5	371.20222222222225
PRJNA277216	v1-v2	337.9896907216495
PRJNA279031	None	395.3166859122402
PRJNA279828	v4	251.9367088607595
PRJNA280026	v1-v4	736.6741573033707
PRJNA280490	v1-v3	506.78939393939396
PRJNA281626	v4	382.26040268456376
PRJNA282362	v4-v5	346.14991334488735
PRJNA283106	v4	200.17065621130828
PRJNA283642	v4-v5	259.3922734026746
PRJNA285379	None	494.72898876404497
PRJNA285808	None	357.29405737704917
PRJNA286838	v1-v3	506.22997620935763
PRJNA287290	v1-v2	328.0533182076007
PRJNA290926	v4	205.01900958466453
PRJNA293971	None	350.58874646969366
PRJNA297124	v1-v2	346.9550072568941
PRJNA297510	v3-v5	535.0724543080939
PRJNA297793	v4	227
PRJNA298336	None	505.63021330786376
PRJNA298590	v4	204.90979182729376
PRJNA298960	None	457.79007092198583
PRJNA301903	v4	228.70381231671556
PRJNA304948	v3	206.5966596659666
PRJNA306016	v1-v3	466.0640727426517
PRJNA306884	v4	253.12864493996568
PRJNA307231	v3-v4	375.89147926552505
PRJNA307992	v4	253.00346887646944
PRJNA308315	v4	252.87674714104193
PRJNA311147	v4	204.84848484848484
PRJNA313391	None	207.37478943259788
PRJNA317290	None	233.6566314076485
PRJNA317370	v3-v4	248.62236077653392
PRJNA317429	v4	204.27358961557664
PRJNA317493	v4	252.83187134502924
PRJNA318004	v4	252.9625806451613
PRJNA320462	None	312.0473990761197
PRJNA321051	v4	127
PRJNA321731	v4	277
PRJNA322188	None	473.1650917176209
PRJNA322554	None	473.99107142857144
PRJNA322688	v1-v2	274.4971828479924
PRJNA323360	v4	253.01312192454893
PRJNA323603	v4	227
PRJNA324147	v4	77
PRJNA324452	v4-v5	376.4883490332177
PRJNA324825	v4	252.81498015873015
PRJNA325931	v4	252.81402861098292
PRJNA327713	None	482.7623053517093
PRJNA328016	v3-v4	347.9746001881468
PRJNA328258	v4	252.86467065868263
PRJNA328987	v6	143.2958087049973
PRJNA331150	v4	126.96960926193921
PRJNA339264	None	313.7574123989218
PRJNA339739	None	135.24917569477154
PRJNA342173	v3-v4	276.36493288590606
PRJNA342805	v4-v5	308.028880866426
PRJNA345390	v4	252.9401746724891
PRJNA349463	v4	252.82359813084113
PRJNA349809	v4	205.30641509433963
PRJNA350277	None	257.571690614491
PRJNA352060	v4	220.46898523106242
PRJNA353587	v4	226
PRJNA353658	v3-v4	355.98973305954826
PRJNA354863	v3-v4	332.9880262649672
PRJNA355138	v4	202.99824715162137
PRJNA356507	v1-v3	507.0049019607843
PRJNA360073	None	123.16459627329192
PRJNA362366	v4	252.88148148148147
PRJNA362482	v3-v4	256.2366170414951
PRJNA362530	v3	183.92675159235668
PRJNA362951	v3	253
PRJNA368739	v4	201.9051524507912
PRJNA369083	v3-v4	277
PRJNA369241	v4	127
PRJNA373876	None	373.62992125984255
PRJNA375772	v4	202
PRJNA378749	v4	252.6203071672355
PRJNA379123	v1-v3	505.60476830087305
PRJNA379764	v3	257.0083787180561
PRJNA380011	v3	277
PRJNA382861	v3	252.09349005424954
PRJNA382889	v4	226
PRJNA383300	v3-v4	418.16207063376874
PRJNA383606	v4-v5	373.97797758665627
PRJNA385551	v4	192.59422431161855
PRJNA386260	v4	252.8435259384226
PRJNA386603	v4	204.85546875
PRJNA386614	v3-v4	416.67075471698115
PRJNA388132	v4	227.54551122194513
PRJNA388210	v4	252.86558839933073
PRJNA388263	v4	132.28027962932856
PRJNA389357	None	291.24590496035194
PRJNA389431	v4	225.5983504123969
PRJNA389481	v3-v4	404.7714626391097
PRJNA390475	v1-v2	311.7080071418761
PRJNA390646	v4	277
PRJNA391159	v3-v4	277
PRJNA392012	v4	226.8291644491751
PRJNA392968	None	428.2694877505568
PRJNA394608	v4	227
PRJNA394877	None	339.06386756025034
PRJNA395034	v1-v2	318.70096918218445
PRJNA396815	None	126
PRJNA396901	v4	126.98101590559261
PRJNA397396	v4	126.89046391752578
PRJNA398089	None	244.59951612903225
PRJNA398187	v3-v4	276.0248189177674
PRJNA398279	v4	252.86282306163022
PRJNA399246	None	302.98674063049657
PRJNA400325	v4	267.7960255500355
PRJNA400332	v4	245.20454545454547
PRJNA401981	v3-v4	388.9909608302645
PRJNA413199	v4	228.64491571506252
PRJNA414072	v3-v4	276
PRJNA414540	v4	246.44356089992243
PRJNA414683	v3-v4	411.11320247378325
PRJNA416445	v3-v4	398.13612565445027
PRJNA417357	v4	261.52489803236074
PRJNA418903	v3	151.21255349500714
PRJNA419373	v3-v4	449.3662825955124
PRJNA420003	v4	266.09661229611044
PRJNA420169	None	280.4026548672566
PRJNA420171	v4-v5	363.14516971279375
PRJNA420339	v3-v4	385.6706223628692
PRJNA421286	v3-v4	399.3918732782369
PRJNA421288	None	130.7715053763441
PRJNA421371	v4	236.09975482684646
PRJNA422125	v3-v4	366.67484662576686
PRJNA422134	None	194.69454893210073
PRJNA422961	v3-v4	368.01621968845353
PRJNA427170	v3-v4	410.1794871794872
PRJNA427597	v4	226.31281385769904
PRJNA428477	v4	252.9105180533752
PRJNA428736	v4	252.97052154195012
PRJNA430990	v3	227
PRJNA431126	v4	205.12336176409403
PRJNA431746	v1-v2	311.5982084334717
PRJNA432222	None	449.6931137724551
PRJNA433163	v3-v4	417.1513054037644
PRJNA434046	v1	224.8426353336131
PRJNA434133	v4	126.94863878753858
PRJNA434243	v4	252.8500539374326
PRJNA434249	v6	277
PRJNA436359	v4	252.61378099626947
PRJNA437504	v4-v5	374.7188723570869
PRJNA437539	v4	227.85156119552514
PRJNA438120	v4	259.0133171912833
PRJNA439447	v1-v2	480.78434065934067
PRJNA445314	None	214.95881502890174
PRJNA445640	None	388.5843373493976
PRJNA445932	v4	204.82935877053524
PRJNA448446	v1-v2	325.5726368159204
PRJNA449103	v1-v2	276
PRJNA450025	v3-v4	231.14903446364224
PRJNA450340	v4	291.15806754221387
PRJNA450540	v4	204.02700806734478
PRJNA450690	v3-v4	403.2981220657277
PRJNA472002	v1-v2	326
PRJNA472768	v4	126
PRJNA472812	None	218.56373103916687
PRJNA474717	v4	253.13257575757575
PRJNA475599	v4	252.5773558368495
PRJNA476770	None	127.17922457937088
PRJNA478781	v4	257.4191919191919
PRJNA479712	v4-v5	283.5255128879537
PRJNA480312	v3-v4	351.98688624580666
PRJNA480547	v3-v4	418.86206896551727
PRJNA480711	v4	125.28934410084696
PRJNA481072	v1-v2	470.1045869491716
PRJNA481243	v4	228.85210035005835
PRJNA481413	v4	264.14473030077056
PRJNA485316	v4	204.940625
PRJNA485797	v4	252.9130228136882
PRJNA486009	v4	205.2022517088862
PRJNA487119	v3-v4	277
PRJNA488351	v3	277
PRJNA489137	None	377.5821554770318
PRJNA491657	None	315.122995114781
PRJNA491813	None	235.26741337066852
PRJNA491825	v3	227
PRJNA491853	v4	205.20721705850193
PRJNA493535	v3-v4	417.7409793814433
PRJNA493625	v1-v2	357.48753315649867
PRJNA494680	v3	174.60701526469634
PRJNA495320	v4	208.99488054607508
PRJNA495454	v3-v4	422.6575415995706
PRJNA496539	None	259.23553530751707
PRJNA497734	v4	204.61853832442068
PRJNA505353	v4	205.25856443719414
PRJNA509882	v4	204.87229588276344
PRJNA510423	v3-v4	277
PRJNA510713	v1-v2	360.10635219215743
PRJNA510835	v4	225.23299779032655
PRJNA511474	v4	258.51071723000825
PRJNA515272	v3-v4	277
PRJNA516251	None	379.1977107180021
PRJNA516701	v4	206.7329498767461
PRJNA516932	v4	103
PRJNA517050	v3	226
PRJNA517509	v4	204.79871095686664
PRJNA517572	v3-v4	418.0662296184233
PRJNA518731	v3-v4	399.28613838775976
PRJNA520899	None	279.8444944279726
PRJNA521398	v5-v6	329.4057742028153
PRJNA521738	None	212.38522195233568
PRJNA524461	v4	204.91926803013993
PRJNA525701	v4	252.8689740420272
PRJNA526551	v4	226
PRJNA526906	v4	205.6833220796759
PRJNA527059	v3-v4	392.1757799396176
PRJNA527265	v4	204.95317131001778
PRJNA528344	v4	207.25984251968504
PRJNA528754	v4	205.897399358746
PRJNA528813	v4	205.32466782206816
PRJNA529598	v4	252.7853639395723
PRJNA530088	v4	254.91286307053943
PRJNA530790	v4	205.21765056648778
PRJNA531279	v1-v3	518.2431924882629
PRJNA531564	v3-v4	277
PRJNA531921	v4	252.60811930405964
PRJNA532426	v4	250.03075291622483
PRJNA532731	v4-v5	420.72872570194386
PRJNA532853	v1-v2	359.5147461234418
PRJNA533120	v4	252.7109962406015
PRJNA533720	v4	258.09220598469034
PRJNA534511	v1-v2	300.43769809825676
PRJNA535518	v4	204.9008020261714
PRJNA540406	v3-v4	410.9279811097993
PRJNA540738	None	234.98644017005975
PRJNA541332	None	209.23974691610906
PRJNA543007	v4	260.1179113689668
PRJNA544370	v4	247.10352075669994
PRJNA544527	v4	251.74559827524254
PRJNA544545	v4	206.59125964010283
PRJNA544721	v3-v4	412.07952558351707
PRJNA545312	None	197.82334641723736
PRJNA547558	v1-v2	307.7317343173432
PRJNA547591	v4	205.17269454919438
PRJNA547806	v4	202
PRJNA548153	v4	175.14800362727047
PRJNA548177	v2	448.91172269830804
PRJNA550519	v1-v2	272.34820177487154
PRJNA551226	v3-v4	375.6595744680851
PRJNA552448	v4	227
PRJNA553646	v3	251.90895821930306
PRJNA554232	v4	204.77895355673132
PRJNA556249	v4	252.77697582100325
PRJNA558158	None	220
PRJNA559052	None	231.91445375155945
PRJNA559143	v4	127
PRJNA559803	v4	255.3340683572216
PRJNA559898	v4	227
PRJNA560950	v5-v6	322.52031063321385
PRJNA561398	v4	205.05633802816902
PRJNA562529	v3-v4	247.24946896388954
PRJNA564612	v3-v4	399.87295597484274
PRJNA564636	v6	277
PRJNA565497	v3-v4	389.3240512567767
PRJNA573829	v3-v4	401.6921381337252
PRJNA574565	v3-v4	277
PRJNA575562	v4	209.48062865497076
PRJNA575744	None	231.0485783461634
PRJNA576314	v4	204.83392683716414
PRJNA576564	v3-v4	390.7813924830561
PRJNA577051	v4	204.9572338489536
PRJNA578412	v4	228.90364625629365
PRJNA579147	None	195.48961777542652
PRJNA579560	None	106.27272727272727
PRJNA589036	v4	243.86405959031657
PRJNA589488	v4	126.95145631067962
PRJNA590519	None	310.98325022375656
PRJNA591924	v4	253.0311052283256
PRJNA593062	v4	107.0909090909091
PRJNA595821	v4	204.9633867276888
PRJNA596776	None	200.08486333895004
PRJNA596889	v4	252.85487288135593
PRJNA598280	v4	228.77933046683046
PRJNA599023	v3-v4	392.7348473223876
PRJNA600229	v3-v4	443.75161239578415
PRJNA601994	v4	289.77416334756185
PRJNA603980	v4	287.5419808306709
PRJNA603983	v4	252.86174308715437
PRJNA604280	v4	204.8226059654631
PRJNA604466	v3	202.8826168224299
PRJNA604825	v4	259.00925008259003
PRJNA605031	v4	205.86965376782078
PRJNA606023	v1-v2	357.9347281383112
PRJNA606061	v3-v4	352.6377434135166
PRJNA606262	v4	194.1926849092387
PRJNA606654	None	279
PRJNA606879	v3-v4	423.97665071770336
PRJNA606913	v3-v4	370.8908341915551
PRJNA607574	None	276.4497496352955
PRJNA609050	v4	240.80227948463826
PRJNA609319	v3-v4	360.29222929936304
PRJNA610934	v4	238.74804031354984
PRJNA612042	v4	137.47158154859966
PRJNA615250	v4	202.53772070626005
PRJNA616703	v4	241.91382301908618
PRJNA622267	v4	291.7134569124098
PRJNA622517	v3-v4	414.0184331797235
PRJNA623574	None	218.41926833939857
PRJNA623853	v3-v4	380.69331966512897
PRJNA625181	v3-v4	420.3994785631518
PRJNA625750	None	233.40560961329356
PRJNA627982	v4	252.74664679582713
PRJNA628543	None	233.3591705254681
PRJNA630848	v3-v4	367.4453961456103
PRJNA631001	v4	252.9611459968603
PRJNA631262	v4	252.7660862982589
PRJNA631283	v4	252.96517412935324
PRJNA631883	v3-v4	230.18648648648647
PRJNA633160	v3-v4	396.70607287449394
PRJNA633879	v4	205.01091647626302
PRJNA634244	None	235.15177006659655
PRJNA635382	v4	244.51869004300363
PRJNA63661	v4	204.8
PRJNA639644	None	126.78317643486183
PRJNA641414	v4	204.76243259436788
PRJNA642894	v3-v4	443.10533216783216
PRJNA644097	v3-v4	451.76739562624255
PRJNA644496	v3-v4	391.5187287173666
PRJNA644520	None	360.70266479663394
PRJNA644655	v4	125.00421216848675
PRJNA644788	v3-v4	427.23064129856306
PRJNA645223	v3-v4	403.17734225621416
PRJNA645635	v4	206.5829383886256
PRJNA646021	v3-v4	225.1040997543926
PRJNA646360	v3	196.57577319587628
PRJNA647534	v3	218.14859166807219
PRJNA648321	v3-v4	349.7810363166692
PRJNA648818	v4	129
PRJNA650259	v4	289.73809523809524
PRJNA657036	v3-v4	388.72828784119105
PRJNA657821	v4	205.37018425460636
PRJNA658988	None	211.76973621559853
PRJNA659245	v4-v5	333.4859872611465
PRJNA659589	v3	226
PRJNA659594	None	218.76294145079916
PRJNA661289	v3-v4	420.2367800720778
PRJNA662100	v4	252.8539397821909
PRJNA663722	v3-v4	418.1626213592233
PRJNA665123	None	126.44721177944862
PRJNA673102	v1-v2	276.9930091872082
PRJNA674420	v4-v5	293.93856914772294
PRJNA674880	v4	205.80897803247373
PRJNA675093	v4	204.85085227272728
PRJNA675753	v3-v4	397.8381795195954
PRJNA678221	None	204.76120283018867
PRJNA678695	None	252.35383302704122
PRJNA680445	v3-v4	412.6027846027846
PRJNA682076	v1-v2	272.23365315524745
PRJNA683649	v4	204.9485294117647
PRJNA684584	v4	252.83835279655807
PRJNA685389	v4	205.2931271477663
PRJNA685403	None	274.7081447963801
PRJNA685746	v4	126.9317972642737
PRJNA685914	v3-v4	399.22358674463936
PRJNA686801	v1-v2	332.99907599053813
PRJNA687360	v3-v4	413.2414040114613
PRJNA687633	v4	320.2680639823497
PRJNA688079	None	210.39657142857143
PRJNA688751	v3-v4	413.25
PRJNA688839	v4	225.69402228976696
PRJNA689547	v1-v2	265.4222707423581
PRJNA689690	None	332.4111047180667
PRJNA690651	v3	230.76427758816837
PRJNA693579	v4	209.80713931581556
PRJNA699380	v3-v4	425.6261530113945
PRJNA701121	v3-v4	401.94455445544554
PRJNA701368	v3-v4	258.51844262295083
PRJNA701870	v3	218.82860103626942
PRJNA702086	v3-v4	380.31669123065586
PRJNA703470	None	338.1519268089825
PRJNA704289	None	256.2405929304447
PRJNA706153	v3-v4	394.52050683561185
PRJNA706727	None	253
PRJNA708262	v4	205.02904040404042
PRJNA709129	v3-v4	383.8007455099966
PRJNA713358	v3-v4	389.8856754658385
PRJNA715036	None	127
PRJNA715072	None	222.86081193040596
PRJNA715766	None	253.28546938215732
PRJNA716437	v3-v4	364.6847742922724
PRJNA718687	None	220
PRJNA720101	v4	253.06272793581329
PRJNA720325	v3-v4	362.9889341875364
PRJNA721421	v4	252.8772338772339
PRJNA723466	v1-v3	519.561114674649
PRJNA724686	v3-v4	449.4079880817253
PRJNA725388	None	234.69593310528316
PRJNA726866	v3-v4	414.63677655677657
PRJNA726917	v3-v4	393.0825883354619
PRJNA727279	v4	259.22090970807875
PRJNA728515	v3-v4	277
PRJNA729439	v4	204.80041125819304
PRJNA729511	v4	205.11666401400606
PRJNA735579	None	223.630247995992
PRJNA735699	v4	265.89479060265575
PRJNA736070	v4	126.97772828507794
PRJNA736821	v3	226
PRJNA741048	v1-v2	359.4819612759437
PRJNA742936	v3-v4	384.1964256876783
PRJNA743361	v4	253
PRJNA750230	v3-v4	386.14001806684735
PRJNA750272	v4	274.3160089829965
PRJNA753264	v3	226
PRJNA759642	v4	252.31378576495626
PRJNA760529	v3-v4	401.5433522910183
PRJNA761978	v3-v4	419.0260505504729
PRJNA762104	v3-v4	390.5395744680851
PRJNA762195	v3-v4	386.4020536982754
PRJNA762994	None	226
PRJNA763821	None	234.31925338788034
PRJNA764337	None	226.12679484059382
PRJNA82109	None	495.88407923697724
PRJNA82111	None	377.6375451263538
