## Supplementary Table 8 for "Integration of 168,000 samples reveals global patterns of the human gut microbiome"

Australia/NewÊZealand	variance_score
Bacteria.Proteobacteria.Gammaproteobacteria.Enterobacterales.Enterobacteriaceae.Escherichia_Shigella	0.6932899
Bacteria.Bacteroidota.Bacteroidia.Bacteroidales.Prevotellaceae.Prevotella	0.6279817
Bacteria.Actinobacteriota.Actinobacteria.Bifidobacteriales.Bifidobacteriaceae.Bifidobacterium	0.6265204
Bacteria.Firmicutes.Clostridia.Clostridiales.Clostridiaceae.Clostridium_sensu_stricto_1	0.5988946
Bacteria.Bacteroidota.Bacteroidia.Bacteroidales.Bacteroidaceae.Bacteroides	0.5148261
CentralÊandÊSouthernÊAsia
Bacteria.Firmicutes.Bacilli.Lactobacillales.Lactobacillaceae.Lactobacillus	0.926665
Bacteria.Proteobacteria.Gammaproteobacteria.Enterobacterales.Enterobacteriaceae.Escherichia_Shigella	0.9183543
Bacteria.Actinobacteriota.Actinobacteria.Bifidobacteriales.Bifidobacteriaceae.Bifidobacterium	0.8732491
Bacteria.Firmicutes.Negativicutes.Veillonellales_Selenomonadales.Veillonellaceae.Veillonella	0.8485618
Bacteria.Firmicutes.Bacilli.Lactobacillales.Streptococcaceae.Streptococcus	0.803701
EasternÊandÊSouth-EasternÊAsia
Bacteria.Proteobacteria.Gammaproteobacteria.Enterobacterales.Enterobacteriaceae.Escherichia_Shigella	0.9769007
Bacteria.Actinobacteriota.Actinobacteria.Bifidobacteriales.Bifidobacteriaceae.Bifidobacterium	0.9685519
Bacteria.Firmicutes.Bacilli.Lactobacillales.Lactobacillaceae.Lactobacillus	0.9547967
Bacteria.Firmicutes.Bacilli.Lactobacillales.Enterococcaceae.Enterococcus	0.9272395
Bacteria.Firmicutes.Bacilli.Lactobacillales.Streptococcaceae.Streptococcus	0.9270506
EuropeÊandÊNorthernÊAmerica
Bacteria.Proteobacteria.Gammaproteobacteria.Enterobacterales.Enterobacteriaceae.Escherichia_Shigella	0.9832698
Bacteria.Firmicutes.Bacilli.Lactobacillales.Enterococcaceae.Enterococcus	0.9677215
Bacteria.Firmicutes.Bacilli.Lactobacillales.Lactobacillaceae.Lactobacillus	0.9465457
Bacteria.Verrucomicrobiota.Verrucomicrobiae.Verrucomicrobiales.Akkermansiaceae.Akkermansia	0.9403954
Bacteria.Actinobacteriota.Actinobacteria.Bifidobacteriales.Bifidobacteriaceae.Bifidobacterium	0.9310193
LatinÊAmericaÊandÊtheÊCaribbean
Bacteria.Bacteroidota.Bacteroidia.Bacteroidales.Prevotellaceae.Prevotella	0.4153458
Bacteria.Proteobacteria.Gammaproteobacteria.Enterobacterales.Enterobacteriaceae.Escherichia_Shigella	0.2573374
Bacteria.Bacteroidota.Bacteroidia.Bacteroidales.Bacteroidaceae.Bacteroides	0.2533173
Bacteria.Firmicutes.Negativicutes.Veillonellales_Selenomonadales.Veillonellaceae.Veillonella	0.1652829
Bacteria.Proteobacteria.Gammaproteobacteria.Enterobacterales.Enterobacteriaceae.Klebsiella	0.1477913
NorthernÊAfricaÊandÊWesternÊAsia
Bacteria.Bacteroidota.Bacteroidia.Bacteroidales.Prevotellaceae.Prevotella	0.8524022
Bacteria.Proteobacteria.Gammaproteobacteria.Enterobacterales.Enterobacteriaceae.Escherichia_Shigella	0.8128346
Bacteria.Verrucomicrobiota.Verrucomicrobiae.Verrucomicrobiales.Akkermansiaceae.Akkermansia	0.7758736
Bacteria.Firmicutes.Negativicutes.Veillonellales_Selenomonadales.Veillonellaceae.Dialister	0.5704633
Bacteria.Bacteroidota.Bacteroidia.Bacteroidales.Bacteroidaceae.Bacteroides	0.5218468
Sub-SaharanÊAfrica
Bacteria.Bacteroidota.Bacteroidia.Bacteroidales.Prevotellaceae.Prevotella	0.8083387
Bacteria.Actinobacteriota.Actinobacteria.Bifidobacteriales.Bifidobacteriaceae.Bifidobacterium	0.8055204
Bacteria.Firmicutes.Bacilli.Lactobacillales.Lactobacillaceae.Lactobacillus	0.8025389
Bacteria.Proteobacteria.Gammaproteobacteria.Enterobacterales.Enterobacteriaceae.Escherichia_Shigella	0.7553149
Bacteria.Firmicutes.Negativicutes.Veillonellales_Selenomonadales.Veillonellaceae.Veillonella	0.7286261
