## Supplementary Table 9 for "Integration of 168,000 samples reveals global patterns of the human gut microbiome"

project	srs	srr	geo_loc_name	inferred_iso	inferred_region	VALIDATION	citation	note
PRJDB10485	DRS176894	DRR243858	ghana:tafo	GH	Sub-Saharan Africa	yes	https://www.ncbi.nlm.nih.gov/bioproject/?term=PRJDB10485
PRJDB10528	DRS182232	DRR247967	japan:niigata, minamiuonuma	JP	Eastern and South-Eastern Asia	yes	https://www.ncbi.nlm.nih.gov/bioproject/?term=PRJDB10528
PRJDB5564	DRS088700	DRR088715	japan:kanagawa	JP	Eastern and South-Eastern Asia	unclear		Referenced by BioProject ID in unrelated project at 10.1186/s40168-021-01064-3
PRJDB6499	DRS113329	DRR111297	japan	JP	Eastern and South-Eastern Asia	unclear
PRJDB6804	DRS124847	DRR126055	japan	JP	Eastern and South-Eastern Asia	unclear
PRJEB13896	ERS1175091	ERR1422135	usa	US	Europe and Northern America	yes	https://doi.org/10.1038/nm.4176
PRJEB15481	ERS1478725	ERR1763134	usa	US	Europe and Northern America	yes	https://doi.org/10.1016/j.chom.2016.12.006	Country of subjects not explicitly stated here or in the other studies noted here, but was under the supervision of the IRB of Washington University. Methods note that some samples were pulled from three other studies (10.1038/nature07540 10.1126/science.1198719 10.1126/science.1241214) which are also in the right country
PRJEB1799	ERS236874	ERR262246	usa: gaz	US	Europe and Northern America	yes	https://doi.org/10.1128/msystems.00192-17	Data was from another study (10.7554/eLife.00458) that deposited the data in QIIME instead of SRA. That study states approval from IRB at University of Colorado
PRJEB20766	ERS1726147	ERR1972215	usa	US	Europe and Northern America	yes	https://doi.org/10.1038/s41467-018-03157-4	Paper states that subjects were recruited in TIPS study described here (10.1542/peds.2016-3000) in California
PRJEB20773	ERS1733380	ERR1975487	india	IN	Central and Southern Asia	yes	https://www.ncbi.nlm.nih.gov/bioproject/?term=PRJEB20773
PRJEB25853	ERS2363531	ERR2496106	usa	US	Europe and Northern America	yes	https://doi.org/10.1371/journal.pone.0215945	Study states they got approval from a third-party review service (https://eandireview.com/) that was acquired by a company that appears to be based in Texas (https://versiticlinicaltrials.org/about-us/locations)
PRJEB27807	ERS2615850	ERR2711536	united kingdom	GB	Europe and Northern America	yes	https://doi.org/10.1097/MPG.0000000000002549
PRJEB27868	ERS2620879	ERR2712412	central african republic	CF	Sub-Saharan Africa	yes	https://www.ncbi.nlm.nih.gov/bioproject/?term=PRJEB27868
PRJEB3079	ERS148345	ERR139383	venezuela: gaz	VE	Latin America and the Caribbean	yes	https://www.ncbi.nlm.nih.gov/bioproject/?term=PRJEB3079
PRJEB32077	ERS3357282	ERR3266125	zimbabwe	ZW	Sub-Saharan Africa	yes	https://www.ncbi.nlm.nih.gov/bioproject/?term=PRJEB32077
PRJEB35769	ERS4187802	ERR3765188	germany	DE	Europe and Northern America	yes	https://doi.org/10.1038/s41598-020-72161-w
PRJEB42155	ERS5478894	ERR5009593	usa:ca,san diego	US	Europe and Northern America	yes	https://doi.org/10.1038/s41564-021-01050-3
PRJEB4244	ERS321594	ERR309311	usa: gaz	US	Europe and Northern America	yes	https://doi.org/10.1126/science.1241214	Referred to as ERP003513
PRJEB42687	ERS5618544	ERR5263106	usa	US	Europe and Northern America	yes	https://www.ncbi.nlm.nih.gov/bioproject/?term=PRJEB42687
PRJEB4335	ERS326895	ERR315289	usa: gaz	US	Europe and Northern America	yes	https://doi.org/10.1016/j.chom.2013.08.006	Referred to as ERP003611
PRJEB43667	ERS5937537	ERR5470708	new zealand	NZ	Australia/New Zealand	yes	https://doi.org/10.1111/dom.13466	Paper doesn't reference the accession, but the BioProject is linked to the paper
PRJEB6518	ERS479081	ERR531924	usa: gaz	US	Europe and Northern America	yes	https://doi.org/10.1186/gb-2014-15-7-r89	Referred to by ERP006059
PRJEB6705	ERS501962	ERR561414	united kingdom: gaz	GB	Europe and Northern America	yes	https://doi.org/10.1016/j.cell.2014.09.053	Referred to by ERP006342
PRJEB9150	ERS714039	ERR866488	bangladesh	BD	Central and Southern Asia	yes	https://doi.org/10.1128/mbio.00381-15
PRJNA259224	SRS879757	SRR1820852	usa	US	Europe and Northern America	yes	https://doi.org/10.1016/j.chom.2015.01.015	Rhesus macaques
PRJNA269561	SRS809710	SRR1743201	china:beijing	CN	Eastern and South-Eastern Asia	unclear
PRJNA290926	SRS1023060	SRR2143937	usa	US	Europe and Northern America	yes	https://doi.org/10.1186/s13073-016-0290-3	Referred to by SRP062005
PRJNA297510	SRS1100802	SRR2564639	usa: middle west area	US	Europe and Northern America	yes	https://doi.org/10.7717/peerj.1514
PRJNA297793	SRS1124345	SRR2746904	denmark: aarhus	DK	Europe and Northern America	yes	https://doi.org/10.1371/journal.pone.0159223
PRJNA317370	SRS1673955	SRR4180999	usa:minnesota	US	Europe and Northern America	yes	https://doi.org/10.1186/s13073-016-0299-7
PRJNA323603	SRS1587971	SRR3956386	usa: boston	US	Europe and Northern America	yes	https://doi.org/10.1186/s40168-016-0214-x	Referred to by SRP079978
PRJNA324452	SRS1509910	SRR3679933	china	CN	Eastern and South-Eastern Asia	yes	https://doi.org/10.1016/j.cub.2016.08.015	Referred to by SRP076167, but only in the supplemental materials. Found the paper via the citation at 10.1371/journal.pone.0237207
PRJNA328258	SRS1626445	SRR4041258	usa: new haven, ct	US	Europe and Northern America	yes	https://doi.org/10.1210/clinem/dgaa382
PRJNA352060	SRS1783577	SRR4935990	usa: houston, texas	US	Europe and Northern America	yes	https://doi.org/10.1186/s13073-017-0409-1	Also 10.1093/cid/ciz777 and 10.1128/msphere.00048-20
PRJNA362366	SRS1927345	SRR5184869	usa	US	Europe and Northern America	yes	https://doi.org/10.1186/s40168-017-0366-3	Referred to by SRP096978 and sampling cites 10.1186/s13073-016-0290-3
PRJNA362482	SRS1992341	SRR5273434	china:shenzhen	CN	Eastern and South-Eastern Asia	yes	https://doi.org/10.3748/wjg.v23.i33.6164	Approved by IRB of Shenzhen Children's Hospital
PRJNA375772	SRS1989649	SRR5270004	china:xian	CN	Eastern and South-Eastern Asia	yes	https://doi.org/10.1136/gutjnl-2017-314281	Nothing actually links this project to the paper, but the accession is attributed to this paper in 10.3389/fcimb.2021.749207 and Table 1 of 10.1080/19490976.2023.2197835. In addition, this sample (SRS1989649) is named "YJ_N_18" in the BioSample database, which appears in the actual paper's supplementary table 1.
PRJNA378749	SRS2047754	SRR5343200	usa: gainesville, fl	US	Europe and Northern America	yes	https://doi.org/10.3389/fimmu.2017.00655
PRJNA388210	SRS2240010	SRR5629100	usa: new york	US	Europe and Northern America	unclear		Almost certainly a "yes" because of details at 10.1097/MIB.0000000000001132, but no explicit connection between paper and dataset. This paper was cited by two others that used this BioProject: 10.1371/journal.pone.0222881 and 10.1093/ecco-jcc/jjaa170.
PRJNA390475	SRS2294895	SRR5711546	austria: graz	AT	Europe and Northern America	yes	https://doi.org/10.3920/BM2018.0067
PRJNA398089	SRS2939007	SRR6704372	usa	US	Europe and Northern America	yes	https://doi.org/10.1038/s41586-019-1237-9	BioProject itself cites 10.1038/s41586-022-04648-7, which in turn cites the paper here
PRJNA413199	SRS2572639	SRR6147171	usa	US	Europe and Northern America	yes	https://doi.org/10.7554/eLife.40553
PRJNA431746	SRS2957269	SRR6724461	austria:graz	AT	Europe and Northern America	yes	https://doi.org/10.1038/s41598-019-48352-5
PRJNA434133	SRS5696951	SRR10501882	poland: wroclaw medical university	PL	Europe and Northern America	yes	https://doi.org/10.1038/s41467-019-13751-9
PRJNA436359	SRS3935075	SRR8057797	usa	US	Europe and Northern America	yes	https://doi.org/10.1016/j.chom.2018.09.009
PRJNA437504	SRS3031227	SRR6819983	china:shanghai	CN	Eastern and South-Eastern Asia	yes	https://doi.org/10.1152/physiolgenomics.00026.2019
PRJNA445640	SRS3125207	SRR6942285	china:qingdao	CN	Eastern and South-Eastern Asia	yes	https://doi.org/10.1101/331876
PRJNA450025	SRS3406788	SRR7293455	mozambique: manhica, maputo	MZ	Sub-Saharan Africa	yes	https://doi.org/10.1186/s40168-019-0687-5
PRJNA450690	SRS3625007	SRR7640900	hong kong: shatin	HK	Eastern and South-Eastern Asia	yes	https://doi.org/10.7717/peerj.6172
PRJNA476770	SRS3435389	SRR7365385	italy	IT	Europe and Northern America	yes	https://doi.org/10.1111/1462-2920.14705
PRJNA485316	SRS3700123	SRR7735573	usa:illinois	US	Europe and Northern America	yes	https://doi.org/10.1093/cid/ciy796
PRJNA493625	SRS3858686	SRR7943522	united kingdom	GB	Europe and Northern America	yes	https://doi.org/10.1136/gutjnl-2019-319620
PRJNA511474	SRS4189721	SRR8372847	usa: connecticut	US	Europe and Northern America	yes	https://doi.org/10.1038/s41698-019-0101-6
PRJNA515272	SRS5992956	SRR10886346	usa	US	Europe and Northern America	yes	https://doi.org/10.1038/s41598-021-80982-6
PRJNA516701	SRS4292440	SRR8488658	usa:pittsburgh	US	Europe and Northern America	yes	https://doi.org/10.1128/msphere.00358-19	Referred to by https://www.ncbi.nlm.nih.gov/bioproject/516701
PRJNA517050	SRS4292368	SRR8488427	norway	NO	Europe and Northern America	yes	https://doi.org/10.1080/19490976.2019.1580097
PRJNA517509	SRS4300791	SRR8497735	uganda:habubare, kabale	UG	Sub-Saharan Africa	yes	https://www.ncbi.nlm.nih.gov/bioproject/?term=PRJNA517509
PRJNA517572	SRS4302611	SRR8501031	china:shanghai	CN	Eastern and South-Eastern Asia	yes	https://doi.org/10.1002/jpen.1695
PRJNA531564	SRS4602132	SRR8870555	china:hangzhou	CN	Eastern and South-Eastern Asia	yes	https://doi.org/10.3389/fmicb.2020.01550	Referred to by SRP191565
PRJNA531921	SRS4609179	SRR8879215	usa: massachusetts	US	Europe and Northern America	yes	https://doi.org/10.3389/fmicb.2019.02260
PRJNA532426	SRS4651227	SRR8931678	canada: toronto	CA	Europe and Northern America	yes	https://doi.org/10.1093/cid/ciz698	Paper just says "in the NICU," but authors are at University of Toronto
PRJNA532731	SRS4627759	SRR8902131	china	CN	Eastern and South-Eastern Asia	yes	https://doi.org/10.3389/fmicb.2019.01261
PRJNA544527	SRS4895293	SRR9219743	usa:boston	US	Europe and Northern America	yes	https://www.ncbi.nlm.nih.gov/bioproject/?term=PRJNA544527
PRJNA548177	SRS4938388	SRR9264433	usa:gainesville	US	Europe and Northern America	unclear
PRJNA556249	SRS5337204	SRR10061185	usa:michigan	US	Europe and Northern America	yes	https://doi.org/10.1128/msphere.00450-20	Also 10.1093/ofid/ofaa012
PRJNA558158	SRS5200431	SRR9891367	china:xiamen	CN	Eastern and South-Eastern Asia	yes	https://doi.org/10.3389/fmicb.2020.00383
PRJNA559803	SRS5254314	SRR9950474	bangladesh	BD	Central and Southern Asia	yes	https://www.ncbi.nlm.nih.gov/bioproject/?term=PRJNA559803
PRJNA562529	SRS5323814	SRR10042020	belgium:ghent	BE	Europe and Northern America	n/a	https://doi.org/10.1186/s12915-020-00860-x	Human samples incubated in bioreactor
PRJNA577051	SRS5503860	SRR10261279	canada: quebec	CA	Europe and Northern America	yes	https://doi.org/10.1186/s12866-020-01724-8
PRJNA578412	SRS5548770	SRR10317481	china: nanjing	CN	Eastern and South-Eastern Asia	yes	https://doi.org/10.1080/19490976.2020.1711685
PRJNA579560	SRS5573709	SRR10348119	china: nanjing	CN	Eastern and South-Eastern Asia	yes	https://doi.org/10.1128/msphere.00763-19	Approved by "the Nanjing medical university ethics committee"
PRJNA591924	SRS5720004	SRR10533348	usa: providence area, ri	US	Europe and Northern America	yes	https://www.ncbi.nlm.nih.gov/bioproject/?term=PRJNA591924
PRJNA596776	SRS7283016	SRR12542310	usa: california	US	Europe and Northern America	yes	https://doi.org/10.1136/bmjgast-2020-000412	"approved by the Institutional Review Board at Cedars-Sinai Medical Center"
PRJNA603980	SRS6085028	SRR10994547	usa	US	Europe and Northern America	yes	https://doi.org/10.1097/CCE.0000000000000135	"approved by the institutional review board of Columbia University Medical Center"
PRJNA604280	SRS6094482	SRR11005652	usa:new_orleans_louisiana	US	Europe and Northern America	yes	https://doi.org/10.1093/infdis/jiaa461
PRJNA606654	SRS6147206	SRR11086461	thailand:tak,tha song yang	TH	Eastern and South-Eastern Asia	yes	https://www.ncbi.nlm.nih.gov/bioproject/?term=PRJNA606654
PRJNA609050	SRS6225386	SRR11192741	canada: london	CA	Europe and Northern America	yes	https://doi.org/10.1038/s41467-020-18649-5
PRJNA610934	SRS6292519	SRR11277421	brazil	BR	Latin America and the Caribbean	yes	https://doi.org/10.3389/fimmu.2020.598152
PRJNA625750	SRS6492805	SRR11559613	canada: winnipeg	CA	Europe and Northern America	yes	https://doi.org/10.3389/fmicb.2020.02028
PRJNA630848	SRS6606109	SRR11722105	canada: alberta	CA	Europe and Northern America	n/a	https://doi.org/10.1186/s40168-022-01248-5	Incubations of human samples
PRJNA635382	SRS6722094	SRR11859664	usa:pennsylvania,pittsburgh	US	Europe and Northern America	unclear		No results in search. Also BioProject description says this is skin
PRJNA644520	SRS6957193	SRR12162542	austria: vienna	AT	Europe and Northern America	yes	https://doi.org/10.1016/S0016-5085(19)37016-7	Abstract linked to from BioProject
PRJNA644788	SRS6965042	SRR12171388	italy: europe	IT	Europe and Northern America	yes	https://doi.org/10.3390/ijms22041649
PRJNA645635	SRS6995790	SRR12209789	china	CN	Eastern and South-Eastern Asia	yes	https://www.ncbi.nlm.nih.gov/bioproject/?term=PRJNA645635
PRJNA648321	SRS7090642	SRR12325796	france: lyon	FR	Europe and Northern America	yes	https://doi.org/10.1038/s41598-023-33959-6
PRJNA659594	SRS7275749	SRR12534409	usa	US	Europe and Northern America	yes	https://doi.org/10.3389/fcimb.2020.589297
PRJNA662100	SRS7334678	SRR12604952	usa: tx	US	Europe and Northern America	yes	https://doi.org/10.1128/iai.00301-20
PRJNA685914	SRS7892617	SRR13265414	greece: athens	GR	Europe and Northern America	yes	https://doi.org/10.1038/s41467-021-22302-0	Paper linked from BioProject
PRJNA687360	SRS7920226	SRR13298381	russia: novosibirsk	RU	Europe and Northern America	yes	https://doi.org/10.3390/jpm11040294	Paper linked from BioProject
PRJNA688751	SRS7949664	SRR13334440	austria: vienna	AT	Europe and Northern America	yes	https://doi.org/10.3389/fmicb.2022.812136
PRJNA688839	SRS7951579	SRR13336493	russia:moscow	RU	Europe and Northern America	yes	https://doi.org/10.3390/metabo11020122
PRJNA690651	SRS7999012	SRR13396115	china:beijing	CN	Eastern and South-Eastern Asia	yes	https://doi.org/10.3389/fmicb.2021.646361	Referenced by https://www.ncbi.nlm. nih.gov/bioproject/690651
PRJNA703470	SRS8297229	SRR13757452	south korea: inje university busan paik hospital	KR	Eastern and South-Eastern Asia	yes	https://doi.org/10.1016/j.isci.2022.103956
PRJNA706153	SRS8371074	SRR13847210	turkey	TR	Northern Africa and Western Asia	yes	https://doi.org/10.3389/fped.2021.674716
PRJNA713358	SRS8488716	SRR13996750	usa:indiana	US	Europe and Northern America	unclear
PRJNA715072	SRS8479508	SRR13986455	austria: vienna	AT	Europe and Northern America	yes	https://doi.org/10.1016/j.chom.2021.08.004
PRJNA716437	SRS8574094	SRR14067511	new zealand:auckland	NZ	Australia/New Zealand	yes	https://doi.org/10.3390/nu13041092
PRJNA743361	SRS9383956	SRR15032431	usa: california	US	Europe and Northern America	yes	https://doi.org/10.1016/j.cell.2021.06.019	"Participants were recruited from the local community" in paper from a lab at Stanford
PRJNA759642	SRS10005176	SRR15702649	usa	US	Europe and Northern America	yes	https://doi.org/10.1038/s41598-022-07995-7	"This study has been approved by the Children�s Hospital of Los Angeles Institutional Review Board"
PRJNA762195	SRS10170687	SRR15902678	china: yantai	CN	Eastern and South-Eastern Asia	yes	https://doi.org/10.3389/fmicb.2022.841614	Referenced by "https://www.ncbi.nlm.nih.gov/, SAMN21436827-21436923." and the sample ID is SAMN21436828
