## Supplementary Table 11 for "Integration of 168,000 samples reveals global patterns of the human gut microbiome"

region1	region2	sampleSize	p.value	p.adj
Australia/New Zealand	Central and Southern Asia	10	1.01357625519538e-22	1.04949037447396e-22
Australia/New Zealand	Eastern and South-Eastern Asia	10	1.49327718835894e-285	2.0454786486375e-285
Australia/New Zealand	Europe and Northern America	10	1.7271428485066e-261	2.1838392747944e-261
Australia/New Zealand	Latin America and the Caribbean	10	0	0
Australia/New Zealand	Northern Africa and Western Asia	10	4.51893709905624e-159	5.16730633500778e-159
Australia/New Zealand	Sub-Saharan Africa	10	0	0
Central and Southern Asia	Eastern and South-Eastern Asia	10	9.5739179235965e-207	1.11908462840261e-206
Central and Southern Asia	Europe and Northern America	10	2.92650646012662e-119	3.22038158582971e-119
Central and Southern Asia	Latin America and the Caribbean	10	6.56464553335635e-275	8.58956107100856e-275
Central and Southern Asia	Northern Africa and Western Asia	10	9.31497843541855e-11	9.45883910623582e-11
Central and Southern Asia	Sub-Saharan Africa	10	2.83547624426432e-210	3.34408184861667e-210
Eastern and South-Eastern Asia	Europe and Northern America	10	7.01988627928244e-79	7.56651676824295e-79
Eastern and South-Eastern Asia	Latin America and the Caribbean	10	9.74213188265744e-13	9.9309328881353e-13
Eastern and South-Eastern Asia	Northern Africa and Western Asia	10	1.37221269562174e-218	1.63299519886208e-218
Eastern and South-Eastern Asia	Sub-Saharan Africa	10	4.00305214190885e-43	4.26235916324708e-43
Europe and Northern America	Latin America and the Caribbean	10	2.37486331713825e-123	2.63539684560067e-123
Europe and Northern America	Northern Africa and Western Asia	10	1.37873168071605e-147	1.54960013687316e-147
Europe and Northern America	Sub-Saharan Africa	10	4.5715397915619e-33	4.80925986072312e-33
Latin America and the Caribbean	Northern Africa and Western Asia	10	0	0
Latin America and the Caribbean	Sub-Saharan Africa	10	5.00105049847017e-68	5.36847461672512e-68
Northern Africa and Western Asia	Sub-Saharan Africa	10	5.720764913977e-289	7.91874301250501e-289
Australia/New Zealand	Central and Southern Asia	20	4.60712065571254e-129	5.1560541806485e-129
Australia/New Zealand	Eastern and South-Eastern Asia	20	0	0
Australia/New Zealand	Europe and Northern America	20	0	0
Australia/New Zealand	Latin America and the Caribbean	20	0	0
Australia/New Zealand	Northern Africa and Western Asia	20	1.97298522007371e-198	2.29599607468754e-198
Australia/New Zealand	Sub-Saharan Africa	20	0	0
Central and Southern Asia	Eastern and South-Eastern Asia	20	1.7809807074952e-286	2.45234516267664e-286
Central and Southern Asia	Europe and Northern America	20	2.72477610123452e-181	3.14305313431877e-181
Central and Southern Asia	Latin America and the Caribbean	20	2.05983713284278e-285	2.80692832092048e-285
Central and Southern Asia	Northern Africa and Western Asia	20	6.29889148443569e-07	6.37157100156379e-07
Central and Southern Asia	Sub-Saharan Africa	20	3.20988477368669e-258	4.03923299272536e-258
Eastern and South-Eastern Asia	Europe and Northern America	20	7.90756929400907e-184	9.16163314680345e-184
Eastern and South-Eastern Asia	Latin America and the Caribbean	20	4.018308142381e-128	4.47802983663645e-128
Eastern and South-Eastern Asia	Northern Africa and Western Asia	20	0	0
Eastern and South-Eastern Asia	Sub-Saharan Africa	20	1.14949304019482e-150	1.29749643592806e-150
Europe and Northern America	Latin America and the Caribbean	20	5.40739222524486e-87	5.87662874065867e-87
Europe and Northern America	Northern Africa and Western Asia	20	4.28330473952332e-279	5.68944013381128e-279
Europe and Northern America	Sub-Saharan Africa	20	1.10277289652931e-33	1.1647761919165e-33
Latin America and the Caribbean	Northern Africa and Western Asia	20	0	0
Latin America and the Caribbean	Sub-Saharan Africa	20	1.31432996975767e-21	1.35556385116183e-21
Northern Africa and Western Asia	Sub-Saharan Africa	20	0	0
Australia/New Zealand	Central and Southern Asia	30	3.47351669822442e-223	4.17139219923754e-223
Australia/New Zealand	Eastern and South-Eastern Asia	30	0	0
Australia/New Zealand	Europe and Northern America	30	0	0
Australia/New Zealand	Latin America and the Caribbean	30	0	0
Australia/New Zealand	Northern Africa and Western Asia	30	5.82031770315588e-227	7.02175943087154e-227
Australia/New Zealand	Sub-Saharan Africa	30	0	0
Central and Southern Asia	Eastern and South-Eastern Asia	30	0	0
Central and Southern Asia	Europe and Northern America	30	8.37286046543386e-211	9.91919956040137e-211
Central and Southern Asia	Latin America and the Caribbean	30	9.21967330881811e-276	1.21238704010958e-275
Central and Southern Asia	Northern Africa and Western Asia	30	2.24395532391952e-55	2.39902540727981e-55
Central and Southern Asia	Sub-Saharan Africa	30	4.53066210040957e-267	5.78429190489183e-267
Eastern and South-Eastern Asia	Europe and Northern America	30	7.25105264187777e-248	8.99540964534837e-248
Eastern and South-Eastern Asia	Latin America and the Caribbean	30	1.19585069295773e-241	1.46283131278086e-241
Eastern and South-Eastern Asia	Northern Africa and Western Asia	30	0	0
Eastern and South-Eastern Asia	Sub-Saharan Africa	30	2.8641742292854e-238	3.4873973254725e-238
Europe and Northern America	Latin America and the Caribbean	30	2.32187098370725e-32	2.43287676778887e-32
Europe and Northern America	Northern Africa and Western Asia	30	0	0
Europe and Northern America	Sub-Saharan Africa	30	1.53230389313589e-25	1.59286926440609e-25
Latin America and the Caribbean	Northern Africa and Western Asia	30	0	0
Latin America and the Caribbean	Sub-Saharan Africa	30	0.854670004692868	0.854670004692868
Northern Africa and Western Asia	Sub-Saharan Africa	30	0	0
Australia/New Zealand	Central and Southern Asia	50	6.1617673685856e-292	8.66601506918724e-292
Australia/New Zealand	Eastern and South-Eastern Asia	50	0	0
Australia/New Zealand	Europe and Northern America	50	0	0
Australia/New Zealand	Latin America and the Caribbean	50	0	0
Australia/New Zealand	Northern Africa and Western Asia	50	5.1336018058027e-246	6.30905268657061e-246
Australia/New Zealand	Sub-Saharan Africa	50	0	0
Central and Southern Asia	Eastern and South-Eastern Asia	50	0	0
Central and Southern Asia	Europe and Northern America	50	2.4986020363942e-257	3.12920159796036e-257
Central and Southern Asia	Latin America and the Caribbean	50	6.3991147007636e-276	8.45712143869762e-276
Central and Southern Asia	Northern Africa and Western Asia	50	4.13555168069177e-151	4.68814694837042e-151
Central and Southern Asia	Sub-Saharan Africa	50	2.43633073870819e-285	3.30286074371264e-285
Eastern and South-Eastern Asia	Europe and Northern America	50	4.66712319586356e-299	6.78151050006694e-299
Eastern and South-Eastern Asia	Latin America and the Caribbean	50	0	0
Eastern and South-Eastern Asia	Northern Africa and Western Asia	50	0	0
Eastern and South-Eastern Asia	Sub-Saharan Africa	50	0	0
Europe and Northern America	Latin America and the Caribbean	50	0.68857858840561	0.691206750956776
Europe and Northern America	Northern Africa and Western Asia	50	0	0
Europe and Northern America	Sub-Saharan Africa	50	2.61924541867802e-13	2.68039511716856e-13
Latin America and the Caribbean	Northern Africa and Western Asia	50	0	0
Latin America and the Caribbean	Sub-Saharan Africa	50	8.26596478175427e-29	8.62678070476735e-29
Northern Africa and Western Asia	Sub-Saharan Africa	50	0	0
Australia/New Zealand	Central and Southern Asia	100	0	0
Australia/New Zealand	Eastern and South-Eastern Asia	100	0	0
Australia/New Zealand	Europe and Northern America	100	0	0
Australia/New Zealand	Latin America and the Caribbean	100	0	0
Australia/New Zealand	Northern Africa and Western Asia	100	7.16682774317384e-267	9.10567969301798e-267
Australia/New Zealand	Sub-Saharan Africa	100	0	0
Central and Southern Asia	Eastern and South-Eastern Asia	100	0	0
Central and Southern Asia	Europe and Northern America	100	7.99150984394685e-281	1.07233014742756e-280
Central and Southern Asia	Latin America and the Caribbean	100	1.37884720961853e-248	1.71865789634916e-248
Central and Southern Asia	Northern Africa and Western Asia	100	1.22990562626058e-268	1.57787892539772e-268
Central and Southern Asia	Sub-Saharan Africa	100	1.05120806166978e-294	1.49442010929271e-294
Eastern and South-Eastern Asia	Europe and Northern America	100	0	0
Eastern and South-Eastern Asia	Latin America and the Caribbean	100	0	0
Eastern and South-Eastern Asia	Northern Africa and Western Asia	100	0	0
Eastern and South-Eastern Asia	Sub-Saharan Africa	100	0	0
Europe and Northern America	Latin America and the Caribbean	100	4.94012897013316e-83	5.34672394709885e-83
Europe and Northern America	Northern Africa and Western Asia	100	0	0
Europe and Northern America	Sub-Saharan Africa	100	0.00082307491048476	0.000829381997921425
Latin America and the Caribbean	Northern Africa and Western Asia	100	0	0
Latin America and the Caribbean	Sub-Saharan Africa	100	3.42306142359579e-154	3.897251750674e-154
Northern Africa and Western Asia	Sub-Saharan Africa	100	0	0
Australia/New Zealand	Central and Southern Asia	200	0	0
Australia/New Zealand	Eastern and South-Eastern Asia	200	0	0
Australia/New Zealand	Europe and Northern America	200	0	0
Australia/New Zealand	Latin America and the Caribbean	200	0	0
Australia/New Zealand	Northern Africa and Western Asia	200	1.00343148400765e-296	1.44209005625144e-296
Australia/New Zealand	Sub-Saharan Africa	200	0	0
Central and Southern Asia	Eastern and South-Eastern Asia	200	0	0
Central and Southern Asia	Europe and Northern America	200	5.80539157715665e-291	8.12137225953298e-291
Central and Southern Asia	Latin America and the Caribbean	200	6.17765570374173e-222	7.38510659129125e-222
Central and Southern Asia	Northern Africa and Western Asia	200	0	0
Central and Southern Asia	Sub-Saharan Africa	200	1.18321224864515e-283	1.59581959689064e-283
Eastern and South-Eastern Asia	Europe and Northern America	200	0	0
Eastern and South-Eastern Asia	Latin America and the Caribbean	200	0	0
Eastern and South-Eastern Asia	Northern Africa and Western Asia	200	0	0
Eastern and South-Eastern Asia	Sub-Saharan Africa	200	0	0
Europe and Northern America	Latin America and the Caribbean	200	3.40904024431594e-247	4.2092844331225e-247
Europe and Northern America	Northern Africa and Western Asia	200	0	0
Europe and Northern America	Sub-Saharan Africa	200	2.17686097901266e-13	2.23638452140754e-13
Latin America and the Caribbean	Northern Africa and Western Asia	200	0	0
Latin America and the Caribbean	Sub-Saharan Africa	200	1.63701306055354e-274	2.1313585887405e-274
Northern Africa and Western Asia	Sub-Saharan Africa	200	0	0
Australia/New Zealand	Central and Southern Asia	300	0	0
Australia/New Zealand	Eastern and South-Eastern Asia	300	0	0
Australia/New Zealand	Europe and Northern America	300	0	0
Australia/New Zealand	Latin America and the Caribbean	300	0	0
Australia/New Zealand	Northern Africa and Western Asia	300	2.37628126816367e-297	3.43385699740134e-297
Australia/New Zealand	Sub-Saharan Africa	300	0	0
Central and Southern Asia	Eastern and South-Eastern Asia	300	0	0
Central and Southern Asia	Europe and Northern America	300	4.3643724353947e-289	6.07317434131643e-289
Central and Southern Asia	Latin America and the Caribbean	300	8.79809567160075e-209	1.03299069715669e-208
Central and Southern Asia	Northern Africa and Western Asia	300	0	0
Central and Southern Asia	Sub-Saharan Africa	300	1.66747118789193e-271	2.16031981485506e-271
Eastern and South-Eastern Asia	Europe and Northern America	300	0	0
Eastern and South-Eastern Asia	Latin America and the Caribbean	300	0	0
Eastern and South-Eastern Asia	Northern Africa and Western Asia	300	0	0
Eastern and South-Eastern Asia	Sub-Saharan Africa	300	0	0
Europe and Northern America	Latin America and the Caribbean	300	5.37140704654435e-293	7.59505404968368e-293
Europe and Northern America	Northern Africa and Western Asia	300	0	0
Europe and Northern America	Sub-Saharan Africa	300	6.17602720366416e-35	6.54957723614384e-35
Latin America and the Caribbean	Northern Africa and Western Asia	300	0	0
Latin America and the Caribbean	Sub-Saharan Africa	300	6.9820041982966e-308	1.025847544219e-307
Northern Africa and Western Asia	Sub-Saharan Africa	300	0	0
Australia/New Zealand	Central and Southern Asia	500	0	0
Australia/New Zealand	Eastern and South-Eastern Asia	500	0	0
Australia/New Zealand	Europe and Northern America	500	0	0
Australia/New Zealand	Latin America and the Caribbean	500	0	0
Australia/New Zealand	Northern Africa and Western Asia	500	3.6223470494612e-306	5.29265152226832e-306
Australia/New Zealand	Sub-Saharan Africa	500	0	0
Central and Southern Asia	Eastern and South-Eastern Asia	500	0	0
Central and Southern Asia	Europe and Northern America	500	0	0
Central and Southern Asia	Latin America and the Caribbean	500	1.29811188337468e-173	1.49084465208533e-173
Central and Southern Asia	Northern Africa and Western Asia	500	0	0
Central and Southern Asia	Sub-Saharan Africa	500	3.57190234500624e-279	4.76858028800325e-279
Eastern and South-Eastern Asia	Europe and Northern America	500	0	0
Eastern and South-Eastern Asia	Latin America and the Caribbean	500	0	0
Eastern and South-Eastern Asia	Northern Africa and Western Asia	500	0	0
Eastern and South-Eastern Asia	Sub-Saharan Africa	500	0	0
Europe and Northern America	Latin America and the Caribbean	500	0	0
Europe and Northern America	Northern Africa and Western Asia	500	0	0
Europe and Northern America	Sub-Saharan Africa	500	1.48567108650625e-122	1.64172897374431e-122
Latin America and the Caribbean	Northern Africa and Western Asia	500	0	0
Latin America and the Caribbean	Sub-Saharan Africa	500	0	0
Northern Africa and Western Asia	Sub-Saharan Africa	500	0	0
Australia/New Zealand	Central and Southern Asia	1000	0	0
Australia/New Zealand	Eastern and South-Eastern Asia	1000	0	0
Australia/New Zealand	Europe and Northern America	1000	0	0
Australia/New Zealand	Latin America and the Caribbean	1000	0	0
Australia/New Zealand	Northern Africa and Western Asia	1000	0	0
Australia/New Zealand	Sub-Saharan Africa	1000	0	0
Central and Southern Asia	Eastern and South-Eastern Asia	1000	0	0
Central and Southern Asia	Europe and Northern America	1000	0	0
Central and Southern Asia	Latin America and the Caribbean	1000	2.31775782824824e-111	2.52933738103438e-111
Central and Southern Asia	Northern Africa and Western Asia	1000	0	0
Central and Southern Asia	Sub-Saharan Africa	1000	0	0
Eastern and South-Eastern Asia	Europe and Northern America	1000	0	0
Eastern and South-Eastern Asia	Latin America and the Caribbean	1000	0	0
Eastern and South-Eastern Asia	Northern Africa and Western Asia	1000	0	0
Eastern and South-Eastern Asia	Sub-Saharan Africa	1000	0	0
Europe and Northern America	Latin America and the Caribbean	1000	0	0
Europe and Northern America	Northern Africa and Western Asia	1000	0	0
Europe and Northern America	Sub-Saharan Africa	1000	2.63301589350203e-235	3.19116672806928e-235
Latin America and the Caribbean	Northern Africa and Western Asia	1000	0	0
Latin America and the Caribbean	Sub-Saharan Africa	1000	0	0
Northern Africa and Western Asia	Sub-Saharan Africa	1000	0	0
Australia/New Zealand	Central and Southern Asia	1195	0	0
Australia/New Zealand	Eastern and South-Eastern Asia	1195	0	0
Australia/New Zealand	Europe and Northern America	1195	0	0
Australia/New Zealand	Latin America and the Caribbean	1195	0	0
Australia/New Zealand	Northern Africa and Western Asia	1195	0	0
Australia/New Zealand	Sub-Saharan Africa	1195	0	0
Central and Southern Asia	Eastern and South-Eastern Asia	1195	0	0
Central and Southern Asia	Europe and Northern America	1195	0	0
Central and Southern Asia	Latin America and the Caribbean	1195	5.68877416112468e-119	6.2339483515658e-119
Central and Southern Asia	Northern Africa and Western Asia	1195	0	0
Central and Southern Asia	Sub-Saharan Africa	1195	0	0
Eastern and South-Eastern Asia	Europe and Northern America	1195	0	0
Eastern and South-Eastern Asia	Latin America and the Caribbean	1195	0	0
Eastern and South-Eastern Asia	Northern Africa and Western Asia	1195	0	0
Eastern and South-Eastern Asia	Sub-Saharan Africa	1195	0	0
Europe and Northern America	Latin America and the Caribbean	1195	0	0
Europe and Northern America	Northern Africa and Western Asia	1195	0	0
Europe and Northern America	Sub-Saharan Africa	1195	1.61608083146061e-269	2.08347675820657e-269
Latin America and the Caribbean	Northern Africa and Western Asia	1195	0	0
Latin America and the Caribbean	Sub-Saharan Africa	1195	0	0
Northern Africa and Western Asia	Sub-Saharan Africa	1195	0	0
Australia/New Zealand	Central and Southern Asia	1418	0	0
Australia/New Zealand	Eastern and South-Eastern Asia	1418	0	0
Australia/New Zealand	Europe and Northern America	1418	0	0
Australia/New Zealand	Northern Africa and Western Asia	1418	0	0
Australia/New Zealand	Sub-Saharan Africa	1418	0	0
Central and Southern Asia	Eastern and South-Eastern Asia	1418	0	0
Central and Southern Asia	Europe and Northern America	1418	0	0
Central and Southern Asia	Northern Africa and Western Asia	1418	0	0
Central and Southern Asia	Sub-Saharan Africa	1418	0	0
Eastern and South-Eastern Asia	Europe and Northern America	1418	0	0
Eastern and South-Eastern Asia	Northern Africa and Western Asia	1418	0	0
Eastern and South-Eastern Asia	Sub-Saharan Africa	1418	0	0
Europe and Northern America	Northern Africa and Western Asia	1418	0	0
Europe and Northern America	Sub-Saharan Africa	1418	2.4272731620326e-295	3.46941761747051e-295
Northern Africa and Western Asia	Sub-Saharan Africa	1418	0	0
Australia/New Zealand	Central and Southern Asia	2000	0	0
Australia/New Zealand	Eastern and South-Eastern Asia	2000	0	0
Australia/New Zealand	Europe and Northern America	2000	0	0
Australia/New Zealand	Sub-Saharan Africa	2000	0	0
Central and Southern Asia	Eastern and South-Eastern Asia	2000	0	0
Central and Southern Asia	Europe and Northern America	2000	0	0
Central and Southern Asia	Sub-Saharan Africa	2000	0	0
Eastern and South-Eastern Asia	Europe and Northern America	2000	0	0
Eastern and South-Eastern Asia	Sub-Saharan Africa	2000	0	0
Europe and Northern America	Sub-Saharan Africa	2000	0	0
Australia/New Zealand	Central and Southern Asia	2335	0	0
Australia/New Zealand	Eastern and South-Eastern Asia	2335	0	0
Australia/New Zealand	Europe and Northern America	2335	0	0
Australia/New Zealand	Sub-Saharan Africa	2335	0	0
Central and Southern Asia	Eastern and South-Eastern Asia	2335	0	0
Central and Southern Asia	Europe and Northern America	2335	0	0
Central and Southern Asia	Sub-Saharan Africa	2335	0	0
Eastern and South-Eastern Asia	Europe and Northern America	2335	0	0
Eastern and South-Eastern Asia	Sub-Saharan Africa	2335	0	0
Europe and Northern America	Sub-Saharan Africa	2335	0	0
Central and Southern Asia	Eastern and South-Eastern Asia	5000	0	0
Central and Southern Asia	Europe and Northern America	5000	0	0
Central and Southern Asia	Sub-Saharan Africa	5000	0	0
Eastern and South-Eastern Asia	Europe and Northern America	5000	0	0
Eastern and South-Eastern Asia	Sub-Saharan Africa	5000	0	0
Europe and Northern America	Sub-Saharan Africa	5000	0	0
Central and Southern Asia	Eastern and South-Eastern Asia	5046	0	0
Central and Southern Asia	Europe and Northern America	5046	0	0
Central and Southern Asia	Sub-Saharan Africa	5046	0	0
Eastern and South-Eastern Asia	Europe and Northern America	5046	0	0
Eastern and South-Eastern Asia	Sub-Saharan Africa	5046	0	0
Europe and Northern America	Sub-Saharan Africa	5046	0	0
Eastern and South-Eastern Asia	Europe and Northern America	5538	0	0
Eastern and South-Eastern Asia	Sub-Saharan Africa	5538	0	0
Europe and Northern America	Sub-Saharan Africa	5538	0	0
Eastern and South-Eastern Asia	Europe and Northern America	10000	0	0
Eastern and South-Eastern Asia	Europe and Northern America	15000	0	0
Eastern and South-Eastern Asia	Europe and Northern America	17086	0	0
